# Cryo-EM structure of coronavirus-HKU1 haemagglutinin esterase reveals architectural changes arising from prolonged circulation in humans

**DOI:** 10.1101/2020.03.25.998963

**Authors:** Daniel L. Hurdiss, Ieva Drulyte, Yifei Lang, Tatiana M. Shamorkina, Matti F. Pronker, Frank J.M. van Kuppeveld, Joost Snijder, Raoul J. de Groot

## Abstract

The human betacoronaviruses HKU1 and OC43 (subgenus *Embecovirus)* arose from separate zoonotic introductions, OC43 relatively recently and HKU1 apparently much longer ago. Embecovirus particles are studded with two types of surface projections called S (for spike) and HE (for haemagglutinin-esterase), with S mediating receptor-binding and membrane fusion and HE acting as a receptor-destroying enzyme. Together, they promote dynamic virion attachment to glycan-based receptors with 9-*O*-acetylated sialic acid as main constituent. We recently showed that adaptation of HKU1 and OC43 to replication in the human respiratory tract involved loss-of-function mutations in the lectin domain of HE. Here we present the cryo-EM structure of the ∼80 kDa, heavily glycosylated HKU1 HE at a global resolution of 3.4 Å. Comparison to existing HE structures reveals a drastically truncated lectin domain, incompatible with sialic acid binding, but with the structure and function of the HE esterase domain left intact. Our cryo-EM structure, in combination with mass spectrometry analysis, also describes the extent of glycosylation on the now redundant lectin domain, which forms a putative glycan shield. The findings further our insight into the evolution and host adaptation of human embecoviruses and also demonstrate the utility of cryo-EM for studying small, heavily glycosylated proteins which are intractable to X-ray crystallography.
