## Supplementary Table 2 for "Cryo-EM structure of coronavirus-HKU1 haemagglutinin esterase reveals architectural changes arising from prolonged circulation in humans"

### Sheet: Site specific glycoforms
N83	N110	N145	N168	N193	N286	N314	N328
HexNAc(2)Hex(3)	HexNAc(3)Hex(6)Fuc(1)	HexNAc(3)Hex(5)	HexNAc(2)Hex(5)	HexNAc(3)Hex(4)Fuc(1)	HexNAc(2)Hex(4)	HexNAc(2)Hex(7)	HexNAc(2)Hex(5)
HexNAc(2)Hex(4)	HexNAc(4)Hex(4)Fuc(1)NeuAc(1)	HexNAc(3)Hex(5)Fuc(1)	HexNAc(4)Hex(4)Fuc(1)NeuAc(1)	HexNAc(3)Hex(5)Fuc(1)	HexNAc(2)Hex(5)	HexNAc(3)Hex(4)NeuAc(1)	HexNAc(3)Hex(5)NeuAc(1)
HexNAc(2)Hex(5)	HexNAc(4)Hex(5)Fuc(1)NeuAc(1)	HexNAc(4)Hex(4)Fuc(1)	HexNAc(4)Hex(5)Fuc(1)NeuAc(1)	HexNAc(3)Hex(6)	HexNAc(3)Hex(4)	HexNAc(3)Hex(5)	HexNAc(3)Hex(6)
HexNAc(2)Hex(6)	HexNAc(4)Hex(5)Fuc(1)NeuAc(2)	HexNAc(4)Hex(4)Fuc(1)NeuAc(1)	HexNAc(5)Hex(5)Fuc(3)	HexNAc(3)Hex(6)NeuAc(1)	HexNAc(3)Hex(5)	HexNAc(3)Hex(5)Fuc(1)	HexNAc(4)Hex(5)
HexNAc(2)Hex(8)	HexNAc(4)Hex(5)Fuc(3)	HexNAc(4)Hex(5)Fuc(1)	HexNAc(5)Hex(6)Fuc(1)NeuAc(1)	HexNAc(4)Hex(3)Fuc(1)	HexNAc(3)Hex(5)Fuc(1)	HexNAc(3)Hex(5)NeuAc(1)	HexNAc(4)Hex(5)NeuAc(1)
HexNAc(3)Hex(3)	HexNAc(5)Hex(3)Fuc(1)	HexNAc(4)Hex(5)Fuc(1)NeuAc(1)	HexNAc(5)Hex(6)Fuc(1)NeuAc(2)	HexNAc(4)Hex(5)Fuc(1)	HexNAc(3)Hex(6)	HexNAc(3)Hex(6)	HexNAc(4)Hex(5)NeuAc(2)
HexNAc(3)Hex(4)	HexNAc(5)Hex(4)Fuc(1)	HexNAc(4)Hex(5)Fuc(1)NeuAc(1)NeuGc(1)	HexNAc(6)Hex(3)Fuc(2)NeuAc(1)	HexNAc(4)Hex(5)Fuc(1)NeuAc(1)	HexNAc(3)Hex(6)Fuc(1)	HexNAc(3)Hex(6)Fuc(1)	HexNAc(4)Hex(6)Fuc(1)
HexNAc(3)Hex(4)Fuc(1)	HexNAc(5)Hex(4)Fuc(1)NeuAc(1)	HexNAc(4)Hex(5)Fuc(1)NeuAc(2)	HexNAc(6)Hex(5)Fuc(1)NeuAc(1)	HexNAc(4)Hex(6)Fuc(2)	HexNAc(4)Hex(3)	HexNAc(3)Hex(6)NeuAc(1)	HexNAc(5)Hex(3)
HexNAc(3)Hex(5)	HexNAc(5)Hex(6)Fuc(1)NeuAc(1)	HexNAc(4)Hex(6)Fuc(2)	HexNAc(6)Hex(6)Fuc(1)		HexNAc(4)Hex(4)	HexNAc(4)Hex(3)	HexNAc(5)Hex(4)Fuc(1)
HexNAc(3)Hex(5)Fuc(1)	HexNAc(5)Hex(6)Fuc(1)NeuAc(2)	HexNAc(5)Hex(3)Fuc(1)	HexNAc(6)Hex(7)Fuc(1)NeuAc(1)		HexNAc(4)Hex(4)Fuc(1)	HexNAc(4)Hex(3)Fuc(1)	HexNAc(5)Hex(4)NeuAc(1)
HexNAc(3)Hex(5)NeuAc(1)	HexNAc(6)Hex(7)Fuc(1)NeuAc(1)	HexNAc(5)Hex(4)Fuc(1)	HexNAc(6)Hex(7)Fuc(1)NeuAc(2)		HexNAc(4)Hex(5)	HexNAc(4)Hex(4)
HexNAc(3)Hex(6)	HexNAc(6)Hex(7)Fuc(1)NeuAc(3)	HexNAc(5)Hex(4)Fuc(1)NeuAc(2)	HexNAc(6)Hex(7)Fuc(1)NeuAc(3)		HexNAc(4)Hex(5)Fuc(1)	HexNAc(4)Hex(4)Fuc(1)
HexNAc(3)Hex(6)Fuc(1)	HexNAc(9)Hex(6)Fuc(1)	HexNAc(5)Hex(4)Fuc(2)			HexNAc(4)Hex(6)	HexNAc(4)Hex(4)Fuc(1)NeuAc(1)
HexNAc(3)Hex(6)NeuAc(1)	HexNAc(4)Hex(4)Fuc(1)	HexNAc(5)Hex(5)Fuc(1)			HexNAc(5)Hex(3)	HexNAc(4)Hex(4)NeuAc(1)
HexNAc(4)Hex(3)	HexNAc(4)Hex(5)Fuc(1)	HexNAc(5)Hex(5)Fuc(1)NeuAc(1)			HexNAc(5)Hex(3)Fuc(1)	HexNAc(4)Hex(5)
HexNAc(4)Hex(4)	HexNAc(5)Hex(5)Fuc(1)	HexNAc(5)Hex(5)Fuc(3)			HexNAc(5)Hex(4)	HexNAc(4)Hex(5)Fuc(1)
HexNAc(4)Hex(4)Fuc(1)	HexNAc(5)Hex(5)Fuc(1)NeuAc(1)	HexNAc(5)Hex(5)NeuAc(2)			HexNAc(5)Hex(4)Fuc(1)	HexNAc(4)Hex(5)Fuc(1)NeuAc(2)
HexNAc(4)Hex(5)	HexNAc(5)Hex(6)Fuc(1)	HexNAc(5)Hex(6)Fuc(1)			HexNAc(5)Hex(5)	HexNAc(4)Hex(5)Fuc(2)
HexNAc(4)Hex(5)Fuc(1)	HexNAc(5)Hex(6)Fuc(1)NeuAc(3)	HexNAc(5)Hex(6)Fuc(1)NeuAc(1)			HexNAc(5)Hex(5)Fuc(1)	HexNAc(4)Hex(5)NeuAc(1)
HexNAc(4)Hex(5)Fuc(1)NeuAc(1)	HexNAc(6)Hex(7)Fuc(1)NeuAc(2)	HexNAc(5)Hex(6)Fuc(1)NeuAc(1)NeuGc(1)			HexNAc(5)Hex(6)	HexNAc(4)Hex(5)NeuAc(2)
HexNAc(4)Hex(5)Fuc(1)NeuAc(1)NeuGc(1)		HexNAc(5)Hex(6)Fuc(1)NeuAc(3)			HexNAc(6)Hex(3)Fuc(1)	HexNAc(4)Hex(6)Fuc(1)NeuAc(1)
HexNAc(4)Hex(5)NeuAc(1)		HexNAc(5)Hex(6)Fuc(2)			HexNAc(6)Hex(4)	HexNAc(5)Hex(3)
HexNAc(4)Hex(6)		HexNAc(5)Hex(6)Fuc(2)NeuAc(1)			HexNAc(4)Hex(3)Fuc(1)	HexNAc(5)Hex(3)Fuc(1)
HexNAc(4)Hex(6)Fuc(1)		HexNAc(5)Hex(6)Fuc(3)NeuAc(1)			HexNAc(4)Hex(5)Fuc(1)NeuAc(1)	HexNAc(5)Hex(4)
HexNAc(4)Hex(6)Fuc(3)		HexNAc(5)Hex(6)NeuAc(3)				HexNAc(5)Hex(4)Fuc(1)
HexNAc(4)Hex(6)NeuAc(1)		HexNAc(5)Hex(7)Fuc(1)NeuAc(2)				HexNAc(5)Hex(5)
HexNAc(4)Hex(7)		HexNAc(6)Hex(3)Fuc(1)				HexNAc(5)Hex(6)Fuc(1)NeuAc(1)
HexNAc(4)Hex(7)NeuAc(1)		HexNAc(6)Hex(3)Fuc(2)NeuAc(1)				HexNAc(5)Hex(6)NeuAc(2)
HexNAc(5)Hex(5)Fuc(1)		HexNAc(6)Hex(5)Fuc(1)				HexNAc(5)Hex(7)Fuc(1)NeuAc(1)
HexNAc(5)Hex(5)NeuAc(1)		HexNAc(6)Hex(5)Fuc(1)NeuAc(1)				HexNAc(6)Hex(3)
HexNAc(5)Hex(5)NeuAc(2)		HexNAc(6)Hex(5)Fuc(1)NeuAc(1)NeuGc(1)				HexNAc(6)Hex(4)
HexNAc(5)Hex(6)Fuc(1)		HexNAc(6)Hex(5)Fuc(1)NeuAc(3)
HexNAc(5)Hex(6)Fuc(1)NeuAc(1)		HexNAc(6)Hex(5)Fuc(2)
HexNAc(5)Hex(6)NeuAc(1)		HexNAc(6)Hex(6)Fuc(1)
HexNAc(2)Hex(7)		HexNAc(6)Hex(6)Fuc(1)NeuAc(1)
HexNAc(5)Hex(6)Fuc(2)NeuAc(1)		HexNAc(6)Hex(6)Fuc(1)NeuAc(2)
		HexNAc(6)Hex(6)Fuc(1)NeuAc(3)
		HexNAc(6)Hex(7)Fuc(1)
		HexNAc(6)Hex(7)Fuc(1)NeuAc(2)
		HexNAc(6)Hex(7)Fuc(1)NeuAc(3)
		HexNAc(6)Hex(7)Fuc(1)NeuAc(4)
		HexNAc(6)Hex(7)Fuc(4)NeuAc(1)
		HexNAc(6)Hex(7)NeuAc(1)
		HexNAc(6)Hex(7)NeuAc(3)
		HexNAc(6)Hex(8)Fuc(1)NeuAc(1)
		HexNAc(6)Hex(9)
		HexNAc(7)Hex(4)Fuc(1)
		HexNAc(7)Hex(7)Fuc(1)
		HexNAc(7)Hex(7)Fuc(1)NeuAc(2)
		HexNAc(3)Hex(6)Fuc(1)
		HexNAc(4)Hex(3)Fuc(1)
		HexNAc(4)Hex(5)Fuc(3)
		HexNAc(5)Hex(5)NeuAc(1)
		HexNAc(5)Hex(6)Fuc(1)NeuGc(1)
		HexNAc(5)Hex(6)Fuc(3)NeuGc(1)
		HexNAc(6)Hex(4)Fuc(1)
		HexNAc(6)Hex(5)Fuc(1)NeuAc(2)
		HexNAc(6)Hex(7)Fuc(1)NeuAc(1)
		HexNAc(5)Hex(6)Fuc(1)NeuAc(2)

### Sheet: Glycoform_quant_TRYPSIN
Glycan ID	Normalized area Repl 1	Normalized area Repl 2	Average	Parts of total Repl 1	Parts of total Repl 2	Parts of total average	Glycan Monoisotopic mass	Weighted average glycan mass
N83
HexNAc(2)Hex(3)	8260000	6430000	7345000	0.00402744	0.00345308	0.00374026	892.317
HexNAc(2)Hex(4)	18700000	14400000	16550000	0.00911781	0.00773318	0.0084255	1054.37
HexNAc(2)Hex(5)	89000000	70200000	79600000	0.0433949	0.0376993	0.0405471	1216.42
HexNAc(2)Hex(6)	44200000	43400000	43800000	0.0215512	0.023307	0.0224291	1378.48
HexNAc(2)Hex(8)	8850000	7130000	7990000	0.00431512	0.003829	0.00407206	1702.58
HexNAc(3)Hex(3)	24100000	18700000	21400000	0.0117508	0.0100424	0.0108966	1095.4
HexNAc(3)Hex(4)	56200000	49900000	53050000	0.0274022	0.0267976	0.0270999	1257.45
HexNAc(3)Hex(4)Fuc(1)	23000000	14600000	18800000	0.0112144	0.00784059	0.00952751	1403.51
HexNAc(3)Hex(5)	491000000	461000000	476000000	0.239404	0.247569	0.243486	1419.5
HexNAc(3)Hex(5)Fuc(1)	33600000	38100000	35850000	0.0163828	0.0204607	0.0184218	1565.56
HexNAc(3)Hex(5)NeuAc(1)	144000000	124000000	134000000	0.0702121	0.0665913	0.0684017	1710.6
HexNAc(3)Hex(6)	278000000	318000000	298000000	0.135548	0.170774	0.153161	1581.56
HexNAc(3)Hex(6)Fuc(1)	49400000	31000000	40200000	0.0240866	0.0166478	0.0203672	1727.61
HexNAc(3)Hex(6)NeuAc(1)	273000000	185000000	229000000	0.13311	0.0993499	0.11623	1872.65
HexNAc(4)Hex(3)	2880000	6200000	4540000	0.00140424	0.00332957	0.0023669	1298.48
HexNAc(4)Hex(4)	31400000	34700000	33050000	0.0153101	0.0186348	0.0169725	1460.53
HexNAc(4)Hex(4)Fuc(1)	77800000	92100000	84950000	0.037934	0.0494602	0.0436971	1606.59
HexNAc(4)Hex(5)	27700000	54900000	41300000	0.0135061	0.0294828	0.0214944	1622.58
HexNAc(4)Hex(5)Fuc(1)	30200000	25000000	27600000	0.014725	0.0134257	0.0140753	1768.64
HexNAc(4)Hex(5)Fuc(1)NeuAc(1)	21400000	17900000	19650000	0.0104343	0.00961278	0.0100235	2059.73
HexNAc(4)Hex(5)Fuc(1)NeuAc(1)NeuGc(1)	26300000	19100000	22700000	0.0128235	0.0102572	0.0115403	2366.83
HexNAc(4)Hex(5)NeuAc(1)	66800000	39400000	53100000	0.0325706	0.0211588	0.0268647	1913.68
HexNAc(4)Hex(6)	33100000	34600000	33850000	0.016139	0.0185811	0.0173601	1784.63
HexNAc(4)Hex(6)Fuc(1)	45500000	38500000	42000000	0.0221851	0.0206755	0.0214303	1930.69
HexNAc(4)Hex(6)Fuc(3)	25800000	22300000	24050000	0.0125797	0.0119757	0.0122777	2222.81
HexNAc(4)Hex(6)NeuAc(1)	62800000	38100000	50450000	0.0306203	0.0204607	0.0255405	2075.73
HexNAc(4)Hex(7)	12100000	8080000	10090000	0.00589976	0.00433918	0.00511947	1946.69
HexNAc(4)Hex(7)NeuAc(1)	9740000	8200000	8970000	0.00474907	0.00440362	0.00457634	2237.78
HexNAc(5)Hex(5)Fuc(1)	3300000	4890000	4095000	0.00160903	0.00262606	0.00211754	1971.72
HexNAc(5)Hex(5)NeuAc(1)	3400000	6410000	4905000	0.00165778	0.00344234	0.00255006	2116.76
HexNAc(5)Hex(5)NeuAc(2)	1030000	705000	867500	0.000502211	0.000378604	0.000440407	2407.85
HexNAc(5)Hex(6)Fuc(1)	7000000	6780000	6890000	0.00341309	0.00364104	0.00352706	2133.77
HexNAc(5)Hex(6)Fuc(1)NeuAc(1)	8850000	6750000	7800000	0.00431512	0.00362493	0.00397002	2424.87
HexNAc(5)Hex(6)NeuAc(1)	3270000	6560000	4915000	0.0015944	0.00352289	0.00255865	2278.81
HexNAc(5)Hex(6)Fuc(2)NeuAc(1)	9250000	9070000	9160000	0.00451015	0.00487083	0.00469049	2570.93
SUM	2050930000	1862105000	1956517500	1	1	1		1621.09
N110
HexNAc(3)Hex(6)Fuc(1)	2800000	1930000	2365000	0.00424003	0.00419718	0.0042186	1727.61
HexNAc(4)Hex(4)Fuc(1)NeuAc(1)	16600000	12700000	14650000	0.0251373	0.0276187	0.026378	1897.68
HexNAc(4)Hex(5)Fuc(1)NeuAc(1)	157800000	139500000	148650000	0.238956	0.303371	0.271163	2059.73
HexNAc(4)Hex(5)Fuc(1)NeuAc(2)	59500000	58300000	58900000	0.0901006	0.126785	0.108443	2350.83
HexNAc(4)Hex(5)Fuc(3)	108000000	90100000	99050000	0.163544	0.195941	0.179742	2060.76
HexNAc(5)Hex(3)Fuc(1)	5120000	8090000	6605000	0.00775319	0.0175933	0.0126733	1647.61
HexNAc(5)Hex(4)Fuc(1)	4670000	4190000	4430000	0.00707176	0.009112	0.00809188	1809.67
HexNAc(5)Hex(4)Fuc(1)NeuAc(1)	7620000	6230000	6925000	0.0115389	0.0135484	0.0125437	2100.76
HexNAc(5)Hex(6)Fuc(1)NeuAc(1)	251000000	105000000	178000000	0.380088	0.228344	0.304216	2424.87
HexNAc(5)Hex(6)Fuc(1)NeuAc(2)	583000	253000	418000	0.000882834	0.0005502	0.000716517	2715.96
HexNAc(6)Hex(7)Fuc(1)NeuAc(1)	22600000	7840000	15220000	0.0342231	0.0170497	0.0256364	2790
HexNAc(6)Hex(7)Fuc(1)NeuAc(3)	15400000	14700000	15050000	0.0233202	0.0319681	0.0276441	3372.19
HexNAc(9)Hex(6)Fuc(1)	8680000	11000000	9840000	0.0131441	0.0239217	0.0185329	2946.09
SUM	660373000	459833000	560103000	1	1	1		2262.06
N145
HexNAc(3)Hex(5)	3050000	10200000	6625000	0.00142672	0.00502055	0.00322363	1419.5
HexNAc(3)Hex(5)Fuc(1)	44500000	30900000	37700000	0.020816	0.0152093	0.0180127	1565.56
HexNAc(4)Hex(4)Fuc(1)	155000000	134000000	144500000	0.0725053	0.0659562	0.0692308	1606.59
HexNAc(4)Hex(4)Fuc(1)NeuAc(1)	10700000	10500000	10600000	0.00500521	0.00516821	0.00508671	1897.68
HexNAc(4)Hex(5)Fuc(1)	5200000	13700000	9450000	0.00243244	0.00674328	0.00458786	1768.64
HexNAc(4)Hex(5)Fuc(1)NeuAc(1)	626000000	593000000	609500000	0.292828	0.291881	0.292354	2059.73
HexNAc(4)Hex(5)Fuc(1)NeuAc(1)NeuGc(1)	1900000	2300000	2100000	0.000888775	0.00113208	0.00101043	2366.83
HexNAc(4)Hex(5)Fuc(1)NeuAc(2)	61000000	52800000	56900000	0.0285344	0.0259887	0.0272615	2350.83
HexNAc(4)Hex(6)Fuc(2)	16700000	14200000	15450000	0.00781186	0.00698939	0.00740063	2076.75
HexNAc(5)Hex(3)Fuc(1)	120000000	129000000	124500000	0.0561332	0.0634952	0.0598142	1647.61
HexNAc(5)Hex(4)Fuc(1)	8690000	23000000	15845000	0.00406498	0.0113208	0.00769291	1809.67
HexNAc(5)Hex(4)Fuc(1)NeuAc(2)	10200000	8300000	9250000	0.00477132	0.00408535	0.00442833	2391.86
HexNAc(5)Hex(4)Fuc(2)	48400000	44500000	46450000	0.0226404	0.0219034	0.0222719	1955.72
HexNAc(5)Hex(5)Fuc(1)	19200000	24300000	21750000	0.0089813	0.0119607	0.010471	1971.72
HexNAc(5)Hex(5)Fuc(1)NeuAc(1)	36580000	23720000	30150000	0.0171113	0.0116752	0.0143932	2262.81
HexNAc(5)Hex(5)Fuc(3)	29400000	21800000	25600000	0.0137526	0.0107302	0.0122414	2263.83
HexNAc(5)Hex(5)NeuAc(2)	2880000	4410000	3645000	0.0013472	0.00217065	0.00175892	2407.85
HexNAc(5)Hex(6)Fuc(1)	39300000	26600000	32950000	0.0183836	0.0130928	0.0157382	2133.77
HexNAc(5)Hex(6)Fuc(1)NeuAc(1)	107000000	90800000	98900000	0.0500521	0.0446927	0.0473724	2424.87
HexNAc(5)Hex(6)Fuc(1)NeuAc(1)NeuGc(1)	1230000	4360000	2795000	0.000575365	0.00214604	0.0013607	2731.96
HexNAc(5)Hex(6)Fuc(1)NeuAc(3)	68700000	75900000	72300000	0.0321362	0.0373588	0.0347475	3007.06
HexNAc(5)Hex(6)Fuc(2)	10700000	7460000	9080000	0.00500521	0.00367189	0.00433855	2279.83
HexNAc(5)Hex(6)Fuc(2)NeuAc(1)	4900000	2760000	3830000	0.0022921	0.0013585	0.0018253	2570.93
HexNAc(5)Hex(6)Fuc(3)NeuAc(1)	116000000	111000000	113500000	0.0542621	0.0546354	0.0544487	2716.98
HexNAc(5)Hex(6)NeuAc(3)	3540000	559000	2049500	0.00165593	0.000275146	0.000965537	2861
HexNAc(5)Hex(7)Fuc(1)NeuAc(2)	1110000	1080000	1095000	0.000519232	0.000531587	0.00052541	2878.02
HexNAc(6)Hex(3)Fuc(1)	53900000	51300000	52600000	0.0252131	0.0252504	0.0252318	1850.69
HexNAc(6)Hex(3)Fuc(2)NeuAc(1)	13200000	11600000	12400000	0.00617465	0.00570964	0.00594214	2287.85
HexNAc(6)Hex(5)Fuc(1)	11100000	14400000	12750000	0.00519232	0.00708783	0.00614007	2174.8
HexNAc(6)Hex(5)Fuc(1)NeuAc(1)	14900000	7990000	11445000	0.00696987	0.00393276	0.00545131	2465.89
HexNAc(6)Hex(5)Fuc(1)NeuAc(1)NeuGc(1)	9540000	7820000	8680000	0.00446259	0.00384909	0.00415584	2772.98
HexNAc(6)Hex(5)Fuc(1)NeuAc(3)	5388000	2864000	4126000	0.00252038	0.00140969	0.00196503	3048.08
HexNAc(6)Hex(5)Fuc(2)	1180000	805000	992500	0.000551976	0.000396229	0.000474103	2320.86
HexNAc(6)Hex(6)Fuc(1)	21100000	18600000	19850000	0.00987008	0.00915512	0.0095126	2336.85
HexNAc(6)Hex(6)Fuc(1)NeuAc(1)	40400000	38700000	39550000	0.0188982	0.0190485	0.0189734	2627.95
HexNAc(6)Hex(6)Fuc(1)NeuAc(2)	36000000	31200000	33600000	0.0168399	0.015357	0.0160985	2919.04
HexNAc(6)Hex(6)Fuc(1)NeuAc(3)	7120000	6380000	6750000	0.00333057	0.0031403	0.00323544	3210.14
HexNAc(6)Hex(7)Fuc(1)	67000000	52400000	59700000	0.031341	0.0257918	0.0285664	2498.9
HexNAc(6)Hex(7)Fuc(1)NeuAc(2)	139000000	135000000	137000000	0.0650209	0.0664484	0.0657347	3081.09
HexNAc(6)Hex(7)Fuc(1)NeuAc(3)	27600000	72600000	50100000	0.0129106	0.0357345	0.0243226	3372.19
HexNAc(6)Hex(7)Fuc(1)NeuAc(4)	26846000	39193000	33019500	0.0125579	0.0192912	0.0159246	3663.29
HexNAc(6)Hex(7)Fuc(4)NeuAc(1)	25120000	21920000	23520000	0.0117505	0.0107893	0.0112699	3228.17
HexNAc(6)Hex(7)NeuAc(1)	34300000	17000000	25650000	0.0160447	0.00836758	0.0122062	2643.94
HexNAc(6)Hex(7)NeuAc(3)	2040000	1670000	1855000	0.000954264	0.000821992	0.000888128	3226.13
HexNAc(6)Hex(8)Fuc(1)NeuAc(1)	32000000	23600000	27800000	0.0149688	0.0116162	0.0132925	2952.05
HexNAc(6)Hex(9)	1920000	1280000	1600000	0.00089813	0.000630029	0.00076408	2676.95
HexNAc(7)Hex(4)Fuc(1)	1160000	1900000	1530000	0.000542621	0.0009352	0.00073891	2215.82
HexNAc(7)Hex(7)Fuc(1)	7750000	5280000	6515000	0.00362527	0.00259887	0.00311207	2701.98
HexNAc(7)Hex(7)Fuc(1)NeuAc(2)	5470000	3220000	4345000	0.00255874	0.00158492	0.00207183	3284.17
YLTFVDIPYNVSLSK (peptide)	1860000	3780000	2820000	0.000870064	0.00186056	0.00136531
SUM	2137774000	2031651000	2084712500	1	1	1		2303.27
N168
SDILSLNNPIFINYSK (peptide)	511000000	540000000	525500000	1	1	1
N193
Not covered
N286
HexNAc(4)Hex(6)	921000	447000	684000	0.041269	0.00845166	0.0248603	1784.63
HexNAc(5)Hex(3)	2900000	8420000	5660000	0.129946	0.159201	0.144574	1501.56
HexNAc(5)Hex(3)Fuc(1)	239000	2710000	1474500	0.0107093	0.0512394	0.0309744	1647.61
HexNAc(5)Hex(4)	5390000	29900000	17645000	0.24152	0.565335	0.403427	1663.61
HexNAc(5)Hex(4)Fuc(1)	1240000	2270000	1755000	0.055563	0.0429201	0.0492416	1809.67
HexNAc(5)Hex(5)	6760000	5100000	5930000	0.302908	0.0964284	0.199668	1825.66
HexNAc(5)Hex(5)Fuc(1)	911000	638000	774500	0.0408209	0.012063	0.0264419	1971.72
HexNAc(5)Hex(6)	2920000	2090000	2505000	0.130842	0.0395167	0.0851793	1987.71
HexNAc(6)Hex(3)Fuc(1)	393000	784000	588500	0.0176099	0.0148235	0.0162167	1850.69
HexNAc(6)Hex(4)	643000	530000	586500	0.0288121	0.010021	0.0194166	1866.69
SUM	22317000	52889000	37603000	1	1	1		1724.97
N314
Not covered
N328
Not covered

### Sheet: Glycoform_quant_CHYMOTR
Glycan ID	Normalized area Repl 1	Normalized area Repl 2	Average	Parts of total Repl 1	Parts of total Repl 2	Parts of total average	Glycan Monoisotopic mass	Weighted average glycan mass
N83
HexNAc(3)Hex(5)	12300000	12000000	12150000	0.810811	0.609137	0.709974	1565.56
HexNAc(3)Hex(6)	2870000	7700000	5285000	0.189189	0.390863	0.290026	1581.56
SUM	15170000	19700000	17435000	1	1	1		1570.2
N110
HexNAc(4)Hex(4)Fuc(1)	1770000	1390000	1580000	0.0145755	0.0145755	0.0145755	1606.59
HexNAc(4)Hex(4)Fuc(1)NeuAc(1)	4260000	3980000	4120000	0.0350799	0.0350799	0.0350799	1897.68
HexNAc(4)Hex(5)Fuc(1)	6010000	3540000	4775000	0.0494907	0.0494907	0.0494907	1768.64
HexNAc(4)Hex(5)Fuc(1)NeuAc(1)	51051000	47629000	49340000	0.420391	0.420391	0.420391	2059.73
HexNAc(4)Hex(5)Fuc(1)NeuAc(2)	15800000	15900000	15850000	0.130109	0.130109	0.130109	2350.83
HexNAc(5)Hex(4)Fuc(1)	4440000	2640000	3540000	0.0365622	0.0365622	0.0365622	1809.67
HexNAc(5)Hex(4)Fuc(1)NeuAc(1)	6890000	6130000	6510000	0.0567372	0.0567372	0.0567372	2100.76
HexNAc(5)Hex(5)Fuc(1)	8960000	4660000	6810000	0.0737831	0.0737831	0.0737831	1971.72
HexNAc(5)Hex(5)Fuc(1)NeuAc(1)	776000	948000	862000	0.00639014	0.00639014	0.00639014	2262.81
HexNAc(5)Hex(6)Fuc(1)	2130000	1610000	1870000	0.01754	0.01754	0.01754	2133.77
HexNAc(5)Hex(6)Fuc(1)NeuAc(1)	5370000	6810000	6090000	0.0442205	0.0442205	0.0442205	2424.87
HexNAc(5)Hex(6)Fuc(1)NeuAc(2)	3110000	5580000	4345000	0.02561	0.02561	0.02561	2715.96
HexNAc(5)Hex(6)Fuc(1)NeuAc(3)	2650000	2000000	2325000	0.021822	0.021822	0.021822	3007.06
HexNAc(6)Hex(7)Fuc(1)NeuAc(2)	8220000	2550000	5385000	0.0676894	0.0676894	0.0676894	3081.09
SUM	121437000	105367000	113402000	1	1	1		2182.96
N145
HexNAc(4)Hex(3)Fuc(1)	1860000	743000	1301500	0.0267947	0.0115014	0.019148	1444.53
HexNAc(4)Hex(4)Fuc(1)	13220000	7220000	10220000	0.190444	0.111763	0.151104	1606.59
HexNAc(4)Hex(5)Fuc(1)NeuAc(1)	16700000	15200000	15950000	0.240576	0.23529	0.237933	2059.73
HexNAc(4)Hex(5)Fuc(1)NeuAc(2)	6090000	6840000	6465000	0.0877311	0.105881	0.0968059	2350.83
HexNAc(5)Hex(4)Fuc(2)	884000	901000	892500	0.0127347	0.0139472	0.0133409	1955.72
HexNAc(5)Hex(5)Fuc(1)	4490000	3970000	4230000	0.0646818	0.0614542	0.063068	1971.72
HexNAc(5)Hex(6)Fuc(1)	2840000	2500000	2670000	0.0409123	0.0386991	0.0398057	2133.77
HexNAc(5)Hex(6)Fuc(1)NeuAc(1)	4870000	5700000	5285000	0.070156	0.0882339	0.079195	2424.87
HexNAc(5)Hex(6)Fuc(1)NeuAc(1)NeuGc(1)	571000	446000	508500	0.00822569	0.00690392	0.0075648	2731.96
HexNAc(5)Hex(6)Fuc(1)NeuAc(2)	3953700	7250000	5601850	0.056956	0.112227	0.0845917	2715.96
HexNAc(5)Hex(6)Fuc(1)NeuGc(1)	567000	647000	607000	0.00816806	0.0100153	0.00909169	2440.86
HexNAc(6)Hex(5)Fuc(1)	271000	784000	527500	0.00390396	0.012136	0.00802	2174.8
NVSLSKF (peptide)	13100000	12400000	12750000	0.188715	0.191947	0.190331
SUM	69416700	64601000	67008850	1	1	1		2106.47
N168
NSCKSDILSLNNPIFINY (peptide)	10500000	9640000	10070000
NNPIFINY (peptide)	9870000	7070000	8470000
N193
HexNAc(3)Hex(4)Fuc(1)	376000	310000	343000	0.0106356	0.00940163	0.0100186	1403.51
HexNAc(3)Hex(5)Fuc(1)	3524000	3228000	3376000	0.0996804	0.0978983	0.0987893	1565.56
HexNAc(3)Hex(6)	824000	754000	789000	0.0233078	0.0228672	0.0230875	1581.56
HexNAc(3)Hex(6)NeuAc(1)	990000	964000	977000	0.0280033	0.029236	0.0286197	1872.65
HexNAc(4)Hex(3)Fuc(1)	801000	730000	765500	0.0226572	0.0221393	0.0223983	1444.53
HexNAc(4)Hex(5)Fuc(1)	2360000	2380000	2370000	0.0667553	0.0721803	0.0694678	1768.64
HexNAc(4)Hex(5)Fuc(1)NeuAc(1)	5720000	5530000	5625000	0.161797	0.167713	0.164755	2059.73
HexNAc(4)Hex(6)Fuc(2)	558000	577000	567500	0.0157837	0.0174992	0.0166414	2076.75
KSNFSQY (peptide)	20200000	18500000	19350000	0.57138	0.561065	0.566223
SUM	35353000	32973000	34163000	1	1	1		1816.51
N286
HexNAc(2)Hex(5)	9410000	8860000	9135000	0.144678	0.125572	0.135125	1216.42
HexNAc(3)Hex(4)	1050000	1050000	1050000	0.0161437	0.0148816	0.0155126	1257.45
HexNAc(3)Hex(5)	6590000	6490000	6540000	0.101321	0.0919824	0.0966515	1419.5
HexNAc(3)Hex(5)Fuc(1)	605000	566000	585500	0.00930183	0.00802188	0.00866185	1565.56
HexNAc(3)Hex(6)	10020000	17820000	13920000	0.154057	0.252562	0.203309	1581.56
HexNAc(4)Hex(3)Fuc(1)	257000	236000	246500	0.00395135	0.00334481	0.00364808	1444.53
HexNAc(4)Hex(5)	30330000	29350000	29840000	0.466321	0.415976	0.441148	1622.58
HexNAc(4)Hex(5)Fuc(1)	3067000	2873000	2970000	0.0471549	0.0407189	0.0439369	1768.64
HexNAc(4)Hex(5)Fuc(1)NeuAc(1)	2119000	1773000	1946000	0.0325794	0.0251286	0.028854	2059.73
HexNAc(5)Hex(3)	401000	391000	396000	0.00616534	0.00554162	0.00585348	1501.56
HexNAc(5)Hex(4)	482000	489000	485500	0.00741071	0.00693057	0.00717064	1663.61
HexNAc(5)Hex(4)Fuc(1)	710000	659000	684500	0.0109162	0.00933997	0.0101281	1809.67
SUM	65041000	70557000	67799000	1	1	1		1553.43
N314
Not covered
N328
Not covered

### Sheet: Glycoform_quant_aLP
Glycan ID	Normalized area Repl 1	Normalized area Repl 2	Average	Parts of total Repl 1	Parts of total Repl 2	Parts of total average	Glycan Monoisotopic mass	Weighted average glycan mass
N83
HexNAc(3)Hex(5)	73653000	63625000	68639000	0.668509	0.62295	0.64573	1419.5
HexNAc(3)Hex(5)NeuAc(1)	21320000	22500000	21910000	0.19351	0.220297	0.206903	1710.6
HexNAc(3)Hex(6)	14500000	15700000	15100000	0.131609	0.153718	0.142663	1581.56
HexNAc(5)Hex(6)Fuc(2)NeuAc(1)	702000	310000	506000	0.00637168	0.0030352	0.00470344	2570.93
SUM	110175000	102135000	106155000	1	1	1		1508.27
N110
Not covered
N145
HexNAc(3)Hex(5)Fuc(1)	3080000	3100000	3090000	0.00108241	0.00121281	0.00114761	1565.56
HexNAc(3)Hex(6)Fuc(1)	1520000	1510000	1515000	0.000534176	0.000590756	0.000562466	1727.61
HexNAc(4)Hex(3)Fuc(1)	57080000	52340000	54710000	0.0200597	0.0204769	0.0202683	1444.53
HexNAc(4)Hex(4)Fuc(1)	93400000	83700000	88550000	0.0328237	0.0327459	0.0327848	1606.59
HexNAc(4)Hex(4)Fuc(1)NeuAc(1)	72260000	58850000	65555000	0.0253944	0.0230238	0.0242091	1897.68
HexNAc(4)Hex(5)Fuc(1)	180000000	188580000	184290000	0.0632577	0.073778	0.0685179	1768.64
HexNAc(4)Hex(5)Fuc(1)NeuAc(1)	544200000	452000000	498100000	0.191249	0.176836	0.184042	2059.73
HexNAc(4)Hex(5)Fuc(1)NeuAc(2)	86900000	46400000	66650000	0.0305394	0.018153	0.0243462	2350.83
HexNAc(4)Hex(5)Fuc(3)	12600000	11000000	11800000	0.00442804	0.00430352	0.00436578	2060.76
HexNAc(4)Hex(6)Fuc(2)	312100000	256700000	284400000	0.109682	0.100429	0.105055	2076.75
HexNAc(5)Hex(3)Fuc(1)	29040000	30300000	29670000	0.0102056	0.0118542	0.0110299	1647.61
HexNAc(5)Hex(4)Fuc(1)	193350000	174350000	183850000	0.0679493	0.0682108	0.0680801	1809.67
HexNAc(5)Hex(4)Fuc(2)	8584000	8376000	8480000	0.00301669	0.00327694	0.00314681	1955.72
HexNAc(5)Hex(5)Fuc(1)	98340000	59590000	78965000	0.0345598	0.0233134	0.0289366	1971.72
HexNAc(5)Hex(5)Fuc(1)NeuAc(1)	96400000	86600000	91500000	0.033878	0.0338805	0.0338792	2262.81
HexNAc(5)Hex(5)NeuAc(1)	408000000	380000000	394000000	0.143384	0.148667	0.146026	2116.76
HexNAc(5)Hex(6)Fuc(1)	145420000	95390000	120405000	0.0511052	0.0373194	0.0442123	2133.77
HexNAc(5)Hex(6)Fuc(1)NeuAc(1)	84050000	169510000	126780000	0.0295378	0.0663173	0.0479275	2424.87
HexNAc(5)Hex(6)Fuc(1)NeuAc(3)	15400000	2250000	8825000	0.00541205	0.000880266	0.00314616	3007.06
HexNAc(5)Hex(6)Fuc(3)NeuAc(1)	47400000	93000000	70200000	0.0166579	0.0363843	0.0265211	2716.98
HexNAc(6)Hex(3)Fuc(1)	63200000	63100000	63150000	0.0222105	0.0246866	0.0234485	1850.69
HexNAc(6)Hex(4)Fuc(1)	78580000	57620000	68100000	0.0276155	0.0225426	0.0250791	2012.75
HexNAc(6)Hex(5)Fuc(1)	19300000	17800000	18550000	0.00678263	0.00696388	0.00687326	2174.8
HexNAc(6)Hex(5)Fuc(1)NeuAc(1)	31700000	31200000	31450000	0.0111404	0.0122064	0.0116734	2465.89
HexNAc(6)Hex(5)Fuc(1)NeuAc(2)	4060000	2620000	3340000	0.00142681	0.00102502	0.00122592	2594.94
HexNAc(6)Hex(6)Fuc(1)	43000000	24400000	33700000	0.0151116	0.00954599	0.0123288	2336.85
HexNAc(6)Hex(7)Fuc(1)	5060000	1110000	3085000	0.00177824	0.000434264	0.00110625	2498.9
HexNAc(6)Hex(7)Fuc(1)NeuAc(1)	11310000	6570000	8940000	0.00397469	0.00257038	0.00327253	2790
HexNAc(6)Hex(7)Fuc(1)NeuAc(2)	59370000	32080000	45725000	0.0208645	0.0125506	0.0167076	3081.09
HexNAc(6)Hex(7)Fuc(1)NeuAc(3)	40800000	66000000	53400000	0.0143384	0.0258211	0.0200798	3372.19
SUM	2845504000	2556046000	2700775000	1	1	1		2098.43
N168
HexNAc(2)Hex(5)	4090000	2690000	3390000	0.000398714	0.000227705	0.00031321	1216.42
HexNAc(4)Hex(4)Fuc(1)NeuAc(1)	38300000	24100000	31200000	0.00373368	0.00204004	0.00288686	1897.68
HexNAc(4)Hex(5)Fuc(1)NeuAc(1)	5510000	4360000	4935000	0.000537143	0.000369069	0.000453106	2059.73
HexNAc(5)Hex(5)Fuc(3)	1030000	1850000	1440000	0.00010041	0.0001566	0.000128505	2263.83
HexNAc(5)Hex(6)Fuc(1)NeuAc(1)	11300000	8400000	9850000	0.00110158	0.00071105	0.000906316	2424.87
HexNAc(5)Hex(6)Fuc(1)NeuAc(2)	9790000	9900000	9845000	0.00095438	0.000838024	0.000896202	2715.96
HexNAc(6)Hex(3)Fuc(2)NeuAc(1)	4380000	3480000	3930000	0.000426985	0.000294578	0.000360782	2287.85
HexNAc(6)Hex(5)Fuc(1)NeuAc(1)	7060000	3470000	5265000	0.000688245	0.000293732	0.000490988	2465.89
HexNAc(6)Hex(6)Fuc(1)	1180000	766000	973000	0.000115032	6.4841e-05	8.99368e-05	2336.85
HexNAc(6)Hex(7)Fuc(1)NeuAc(1)	33420000	30580000	32000000	0.00325795	0.00258856	0.00292326	2790
HexNAc(6)Hex(7)Fuc(1)NeuAc(2)	74000000	64700000	69350000	0.0072139	0.00547678	0.00634534	3081.09
HexNAc(6)Hex(7)Fuc(1)NeuAc(3)	1400000	2420000	1910000	0.000136479	0.00020485	0.000170665	3372.19
DILSLNNPIFINYS (peptide)	844000	1630000	1237000	8.22775e-05	0.000137978	0.000110128
DILSLNNPIFINYSKEV (peptide)	4700000	4280000	4490000	0.00045818	0.000362297	0.000410239
DILSLNNPIFINYSKEVYFT (peptide)	967000	883000	925000	9.42682e-05	7.47449e-05	8.45065e-05
LNNPIFINYS (peptide)	2830000000	3720000000	3275000000	0.275883	0.314894	0.295388
LNNPIFINYSKEV (peptide)	4960000000	5670000000	5315000000	0.483526	0.479959	0.481743
LNNPIFINYSKEVYFT (peptide)	2270000000	2260000000	2265000000	0.221291	0.191306	0.206299
SUM	10257971000	11813509000	11035740000	1	1	1
N193								2645.98
Not covered
N286
Not covered
N314
HexNAc(2)Hex(7)	35200000	29600000	32400000	0.0115401	0.0107347	0.0111374	1540.53
HexNAc(3)Hex(4)NeuAc(1)	4010000	4010000	4010000	0.00131466	0.00145426	0.00138446	1548.54
HexNAc(3)Hex(5)	13000000	13500000	13250000	0.00426198	0.00489588	0.00457893	1419.5
HexNAc(3)Hex(5)Fuc(1)	30300000	16200000	23250000	0.00993369	0.00587506	0.00790437	1565.56
HexNAc(3)Hex(5)NeuAc(1)	45400000	46000000	45700000	0.0148841	0.0166823	0.0157832	1710.6
HexNAc(3)Hex(6)	106000000	84400000	95200000	0.0347515	0.0306083	0.0326799	1581.56
HexNAc(3)Hex(6)Fuc(1)	976000	1710000	1343000	0.000319976	0.000620145	0.000470061	1727.61
HexNAc(3)Hex(6)NeuAc(1)	29100000	31500000	30300000	0.00954028	0.0114237	0.010482	1872.65
HexNAc(4)Hex(3)	18700000	18400000	18550000	0.00613069	0.0066729	0.0064018	1298.48
HexNAc(4)Hex(3)Fuc(1)	4890000	5790000	5340000	0.00160316	0.00209979	0.00185147	1444.53
HexNAc(4)Hex(4)	31100000	32100000	31600000	0.010196	0.0116413	0.0109186	1460.53
HexNAc(4)Hex(4)Fuc(1)	14300000	13800000	14050000	0.00468818	0.00500468	0.00484643	1606.59
HexNAc(4)Hex(4)Fuc(1)NeuAc(1)	9060000	8820000	8940000	0.00297027	0.00319864	0.00308446	1897.68
HexNAc(4)Hex(4)NeuAc(1)	59380000	54700000	57040000	0.0194674	0.0198374	0.0196524	1751.62
HexNAc(4)Hex(5)	642000000	575000000	608500000	0.210476	0.208528	0.209502	1622.58
HexNAc(4)Hex(5)Fuc(1)	40100000	40400000	40250000	0.0131466	0.0146514	0.013899	1768.64
HexNAc(4)Hex(5)Fuc(1)NeuAc(2)	8540000	6980000	7760000	0.00279979	0.00253135	0.00266557	2350.83
HexNAc(4)Hex(5)Fuc(2)	375000000	348000000	361500000	0.122942	0.126205	0.124573	1914.7
HexNAc(4)Hex(5)NeuAc(1)	824980000	741130000	783055000	0.270465	0.268777	0.269621	1913.68
HexNAc(4)Hex(5)NeuAc(2)	18800000	21800000	20300000	0.00616348	0.00790594	0.00703471	2204.77
HexNAc(4)Hex(6)Fuc(1)NeuAc(1)	4030000	5130000	4580000	0.00132121	0.00186043	0.00159082	2221.79
HexNAc(5)Hex(3)	85600000	80300000	82950000	0.0280635	0.0291214	0.0285925	1501.56
HexNAc(5)Hex(3)Fuc(1)	13600000	13300000	13450000	0.00445869	0.00482335	0.00464102	1647.61
HexNAc(5)Hex(4)	116000000	125000000	120500000	0.03803	0.0453322	0.0416811	1663.61
HexNAc(5)Hex(4)Fuc(1)	33900000	35900000	34900000	0.0111139	0.0130194	0.0120667	1809.67
HexNAc(5)Hex(5)	185000000	149000000	167000000	0.0606512	0.054036	0.0573436	1825.66
HexNAc(5)Hex(6)Fuc(1)NeuAc(1)	34100000	23100000	28600000	0.0111795	0.0083774	0.00977845	2424.87
HexNAc(5)Hex(6)NeuAc(2)	144000000	127000000	135500000	0.0472096	0.0460575	0.0466336	2569.9
HexNAc(5)Hex(7)Fuc(1)NeuAc(1)	86300000	72300000	79300000	0.028293	0.0262202	0.0272566	2586.92
HexNAc(6)Hex(3)	5060000	4950000	5005000	0.00165889	0.00179516	0.00172702	1704.63
HexNAc(6)Hex(4)	31800000	27600000	29700000	0.0104255	0.0100094	0.0102174	1866.69
SUM	3050226000	2757420000	2903823000	1	1	1		1839.14
N328
HexNAc(2)Hex(5)	470000000	480800000	475400000	0.610352	0.599243	0.604798	1216.42
HexNAc(3)Hex(5)NeuAc(1)	16500000	11100000	13800000	0.0214273	0.0138344	0.0176308	1710.6
HexNAc(3)Hex(6)	39900000	37000000	38450000	0.051815	0.0461148	0.0489649	1581.56
HexNAc(4)Hex(5)	4970000	4900000	4935000	0.00645415	0.00610709	0.00628062	1622.58
HexNAc(4)Hex(5)NeuAc(1)	30000000	78500000	54250000	0.0389587	0.0978381	0.0683984	1913.68
HexNAc(4)Hex(5)NeuAc(2)	50400000	49700000	50050000	0.0654506	0.0619434	0.063697	2204.77
HexNAc(4)Hex(6)Fuc(1)	137000000	117000000	127000000	0.177911	0.145822	0.161867	1930.69
HexNAc(5)Hex(3)	3680000	3550000	3615000	0.00477893	0.00442453	0.00460173	1501.56
HexNAc(5)Hex(4)Fuc(1)	4880000	7390000	6135000	0.00633728	0.00921049	0.00777388	1809.67
HexNAc(5)Hex(4)NeuAc(1)	12300000	12000000	12150000	0.0159731	0.0149561	0.0154646	1954.7
YYGVFLYDNFT (peptide)	417000	406000	411500	0.000541525	0.000506016	0.000523771
SUM	770047000	802346000	786196500	1	1	1		1489.31

### Sheet: Shared glycoforms
GlycanID	Intercept	N83	N110	N145	N168	N193	N286	N314	N328
HexNAc(2)Hex(4)	2	1	0	0	0	0	1	0	0
HexNAc(2)Hex(7)	2	1	0	0	0	0	0	1	0
HexNAc(3)Hex(4)	2	1	0	0	0	0	1	0	0
HexNAc(3)Hex(4)Fuc(1)	2	1	0	0	0	1	0	0	0
HexNAc(4)Hex(5)Fuc(1)NeuAc(1)NeuGc(1)	2	1	0	1	0	0	0	0	0
HexNAc(4)Hex(5)NeuAc(1)	2	1	0	0	0	0	0	1	0
HexNAc(4)Hex(6)	2	1	0	0	0	0	1	0	0
HexNAc(4)Hex(6)Fuc(1)	2	1	0	0	0	0	0	0	1
HexNAc(5)Hex(5)NeuAc(1)	2	1	0	1	0	0	0	0	0
HexNAc(5)Hex(5)NeuAc(2)	2	1	0	1	0	0	0	0	0
HexNAc(5)Hex(6)Fuc(2)NeuAc(1)	2	1	0	1	0	0	0	0	0
HexNAc(4)Hex(5)Fuc(3)	2	0	1	1	0	0	0	0	0
HexNAc(5)Hex(5)Fuc(1)NeuAc(1)	2	0	1	1	0	0	0	0	0
HexNAc(5)Hex(6)Fuc(1)NeuAc(3)	2	0	1	1	0	0	0	0	0
HexNAc(4)Hex(6)Fuc(2)	2	0	0	1	0	1	0	0	0
HexNAc(5)Hex(5)Fuc(3)	2	0	0	1	1	0	0	0	0
HexNAc(6)Hex(3)Fuc(1)	2	0	0	1	0	0	1	0	0
HexNAc(6)Hex(3)Fuc(2)NeuAc(1)	2	0	0	1	1	0	0	0	0
HexNAc(6)Hex(5)Fuc(1)NeuAc(1)	2	0	0	1	1	0	0	0	0
HexNAc(6)Hex(6)Fuc(1)	2	0	0	1	1	0	0	0	0
HexNAc(5)Hex(4)	2	0	0	0	0	0	1	1	0
HexNAc(5)Hex(5)	2	0	0	0	0	0	1	1	0
HexNAc(6)Hex(4)	2	0	0	0	0	0	1	1	0
HexNAc(4)Hex(5)NeuAc(2)	2	0	0	0	0	0	0	1	1
HexNAc(3)Hex(5)NeuAc(1)	3	1	0	0	0	0	0	1	1
HexNAc(3)Hex(6)NeuAc(1)	3	1	0	0	0	1	0	1	0
HexNAc(4)Hex(3)	3	1	0	0	0	0	1	1	0
HexNAc(4)Hex(4)	3	1	0	0	0	0	1	1	0
HexNAc(4)Hex(5)NeuAc(1)	3	1	0	0	0	0	0	1	1
HexNAc(5)Hex(6)Fuc(1)	3	1	1	1	0	0	0	0	0
HexNAc(4)Hex(5)Fuc(1)NeuAc(2)	3	0	1	1	0	0	0	1	0
HexNAc(5)Hex(6)Fuc(1)NeuAc(2)	3	0	1	1	1	0	0	0	0
HexNAc(6)Hex(7)Fuc(1)NeuAc(1)	3	0	1	1	1	0	0	0	0
HexNAc(6)Hex(7)Fuc(1)NeuAc(2)	3	0	1	1	1	0	0	0	0
HexNAc(6)Hex(7)Fuc(1)NeuAc(3)	3	0	1	1	1	0	0	0	0
HexNAc(5)Hex(3)	3	0	0	0	0	0	1	1	1
HexNAc(2)Hex(5)	4	1	0	0	1	0	1	0	1
HexNAc(3)Hex(5)	4	1	0	1	0	0	1	1	0
HexNAc(4)Hex(5)	4	1	0	0	0	0	1	1	1
HexNAc(5)Hex(5)Fuc(1)	4	1	1	1	0	0	1	0	0
HexNAc(4)Hex(4)Fuc(1)NeuAc(1)	4	0	1	1	1	0	0	1	0
HexNAc(5)Hex(3)Fuc(1)	4	0	1	1	0	0	1	1	0
HexNAc(4)Hex(3)Fuc(1)	4	0	0	1	0	1	1	1	0
HexNAc(3)Hex(5)Fuc(1)	5	1	0	1	0	1	1	1	0
HexNAc(3)Hex(6)	5	1	0	0	0	1	1	1	1
HexNAc(3)Hex(6)Fuc(1)	5	1	1	1	0	0	1	1	0
HexNAc(4)Hex(4)Fuc(1)	5	1	1	1	0	0	1	1	0
HexNAc(5)Hex(6)Fuc(1)NeuAc(1)	5	1	1	1	1	0	0	1	0
HexNAc(5)Hex(4)Fuc(1)	5	0	1	1	0	0	1	1	1
HexNAc(4)Hex(5)Fuc(1)	6	1	1	1	0	1	1	1	0
HexNAc(4)Hex(5)Fuc(1)NeuAc(1)	6	1	1	1	1	1	1	0	0
Total per site		28	18	31	12	8	23	25	9

### Sheet: Unique vs Shared glycoforms
Site	unique glycoforms	shared glycoforms
N83	8	28
N110	2	18
N145	28	31
N168	0	12
N193	0	8
N286	1	23
N314	6	25
N328	1	9
total
Glycosite	Glycoforms quantified		Number shared glycosites	N glycoforms
N83	36		1	48
N110	20		2	24
N145	59		3	12
N168	12		4	7
N193	8		5	6
N286	24		6	2
N314	31		Total glycoforms	99
N328	10
Glycan types per glycosite
Glycosite	high mannose	hybrid	complex
N83	6	9	21
N110	0	1	19
N145	0	3	56
N168	1	0	11
N193	0	4	4
N286	2	5	17
N314	1	7	23
N328	1	2	7
